# Coupled myovascular expansion directs cardiac growth and regeneration

**DOI:** 10.1101/2021.01.20.425322

**Authors:** Paige DeBenedittis, Anish Karpurapu, Albert Henry, Michael C. Thomas, Timothy J. McCord, Kyla Brezitski, Anil Prasad, Yoshihiko Kobayashi, Svati H. Shah, Christopher D. Kontos, Purushothama Rao Tata, R. Thomas Lumbers, Ravi Karra

## Abstract

**Background:** Heart regeneration requires multiple cell types to enable cardiomyocyte (CM) proliferation. How these cells interact to create growth niches is unclear. Here we profile proliferation kinetics of cardiac endothelial cells (CECs) and CMs in the neonatal mouse heart and find that they are spatiotemporally coupled.

**Methods and Results:** We show that coupled myovascular expansion during cardiac growth or regeneration is dependent upon VEGF-VEGFR2 signaling, as genetic deletion of *Vegfr2* from CECs or inhibition of VEGFA abrogates both CEC and CM proliferation. Repair of cryoinjury displays poor spatial coupling of CEC and CM proliferation. Boosting CEC density after cryoinjury with virus encoding *Vegfa* enhances regeneration. Using Mendelian randomization, we demonstrate that circulating VEGFA levels are positively linked with human myocardial mass, suggesting that *Vegfa* can stimulate human cardiac growth.

**Conclusions:** Our work demonstrates the importance of coupled CEC and CM expansion and reveals a myovascular niche that may be therapeutically targeted for heart regeneration.
