## Supplementary material for "Coupled myovascular expansion directs cardiac growth and regeneration": Supp Table 2

### Sheet: Sheet1
Gene Symbol	p_val	avg_logFC	pct Cluster 4	pct other CECs	p_val_adj
Prc1	1.59244e-99	2.32283	0.653	0.023	2.031e-95
Top2a	2.21366e-91	2.23733	0.645	0.032	2.8233e-87
Mki67	1.29809e-87	2.19888	0.554	0.016	1.65559e-83
Birc5	1.80131e-83	1.95411	0.562	0.021	2.2974e-79
Cks2	1.08967e-75	1.99141	0.521	0.022	1.38976e-71
Ube2c	2.50704e-75	2.03704	0.479	0.013	3.19748e-71
Cenpf	5.64511e-70	1.91996	0.479	0.018	7.19978e-66
Hmgb2	8.23228e-67	1.95862	0.942	0.297	1.04995e-62
Pttg1	3.25416e-62	1.72167	0.446	0.02	4.15035e-58
Nusap1	1.56639e-61	1.63541	0.388	0.01	1.99778e-57
2810417H13Rik	1.7495e-60	1.97819	0.488	0.032	2.23132e-56
Tpx2	2.22339e-60	1.61679	0.405	0.013	2.83571e-56
Anln	7.20436e-58	1.51312	0.331	0.004	9.18844e-54
Tuba1c	9.25649e-55	1.51816	0.388	0.016	1.18057e-50
Cdca8	2.811e-54	1.48024	0.405	0.02	3.58515e-50
Cenpe	2.72952e-53	1.6196	0.372	0.015	3.48123e-49
Spc25	1.75886e-52	1.4788	0.355	0.012	2.24325e-48
Kif23	3.4264e-52	1.53382	0.331	0.009	4.37003e-48
Cdc20	2.99049e-50	1.49939	0.331	0.01	3.81408e-46
Gm11223	6.57859e-50	1.69819	0.661	0.116	8.39033e-46
Hmmr	8.57378e-50	1.51295	0.306	0.006	1.0935e-45
Cenpa	1.32881e-48	1.53902	0.38	0.022	1.69477e-44
Incenp	3.86818e-47	1.59556	0.388	0.026	4.93348e-43
Tuba1b	1.80433e-45	1.58873	0.802	0.245	2.30124e-41
Ccnb2	2.73279e-45	1.33913	0.273	0.005	3.48541e-41
2700094K13Rik	2.92953e-44	1.46046	0.694	0.149	3.73632e-40
Smc4	2.72991e-40	1.49074	0.595	0.113	3.48173e-36
Cdk1	3.03525e-40	1.30275	0.405	0.039	3.87116e-36
H2afx	3.75985e-40	1.43029	0.388	0.035	4.79531e-36
Ckap2l	7.89788e-40	1.19358	0.281	0.011	1.0073e-35
Ccna2	1.03644e-38	1.06507	0.289	0.013	1.32187e-34
Cenpq	3.44691e-38	1.20736	0.256	0.009	4.39619e-34
H2afz	4.05664e-38	1.45257	0.752	0.235	5.17384e-34
Aspm	1.35793e-37	1.27638	0.223	0.004	1.7319e-33
Pbk	1.42131e-37	1.08335	0.223	0.004	1.81274e-33
Spc24	2.90155e-36	1.08171	0.298	0.018	3.70064e-32
Bub1	5.05709e-36	1.11946	0.231	0.006	6.44982e-32
Ccnb1	6.45597e-36	0.924711	0.207	0.002	8.23394e-32
Smc2	6.27903e-35	1.20199	0.446	0.062	8.00827e-31
Nuf2	1.49149e-34	1.06261	0.215	0.005	1.90224e-30
Ndc80	1.71247e-34	0.988092	0.223	0.006	2.18408e-30
Ckap2	2.97122e-34	0.984594	0.207	0.004	3.78949e-30
Stmn1	1.16927e-33	1.32329	0.43	0.061	1.49129e-29
Cks1b	1.13047e-32	1.18255	0.421	0.06	1.4418e-28
Cep55	2.42717e-30	0.885389	0.215	0.009	3.09562e-26
Aurkb	5.48915e-30	1.11942	0.182	0.004	7.00087e-26
Tacc3	1.22457e-29	1.16277	0.223	0.011	1.56182e-25
D17H6S56E-5	1.5549e-29	1.18103	0.256	0.018	1.98312e-25
Tk1	5.65617e-29	1.03554	0.248	0.017	7.21388e-25
Arl6ip1	5.94086e-29	1.63109	0.603	0.184	7.57697e-25
Hmgn2	1.61337e-28	1.11707	0.364	0.051	2.05769e-24
Racgap1	3.13363e-28	1.03541	0.215	0.011	3.99663e-24
Tubb6	4.57477e-28	0.989782	0.231	0.015	5.83467e-24
Tubb5	6.61733e-28	1.18396	0.719	0.266	8.43975e-24
Fbxo5	8.52713e-28	1.0006	0.207	0.01	1.08755e-23
Ncapg	1.09947e-27	0.782034	0.207	0.01	1.40226e-23
Hn1	1.97182e-27	1.10831	0.479	0.099	2.51485e-23
Kif20b	4.46234e-27	0.952853	0.182	0.006	5.69127e-23
Nucks1	1.59972e-26	1.2301	0.446	0.088	2.04028e-22
Lmnb1	4.94314e-26	0.989631	0.264	0.026	6.30448e-22
Rrm2	6.4675e-26	1.06997	0.182	0.007	8.24865e-22
Fam64a	6.53538e-26	0.795433	0.19	0.009	8.33522e-22
Cenpw	1.41529e-25	0.956603	0.223	0.016	1.80506e-21
Hmgn2-ps1	1.47443e-25	1.11252	0.397	0.073	1.88049e-21
Kpna2	7.28029e-25	0.869544	0.19	0.01	9.28528e-21
Dek	2.16549e-24	0.970615	0.661	0.224	2.76187e-20
Tubb4b	5.54929e-24	1.24986	0.413	0.086	7.07757e-20
Cenpm	6.18484e-24	1.0392	0.207	0.015	7.88814e-20
Mis18bp1	6.81992e-24	0.894287	0.149	0.004	8.69812e-20
Cdca3	7.22065e-24	0.734309	0.149	0.004	9.20921e-20
Esco2	7.56955e-24	0.923093	0.132	0.001	9.65421e-20
Cenpp	1.04764e-23	0.644782	0.14	0.002	1.33616e-19
Ran	1.64955e-23	1.02685	0.645	0.228	2.10384e-19
H2afv	2.57646e-23	0.978093	0.645	0.215	3.28602e-19
Aurka	5.21418e-23	0.912007	0.165	0.007	6.65017e-19
Ska1	2.13036e-22	0.690531	0.124	0.001	2.71706e-18
Sgol2	2.90978e-22	0.840498	0.132	0.002	3.71114e-18
Cdkn2c	4.59005e-22	0.789939	0.19	0.013	5.85415e-18
Kif15	2.17842e-21	0.762222	0.157	0.007	2.77836e-17
Hmgb1	2.73404e-21	0.846676	0.851	0.526	3.48699e-17
Kif11	4.07099e-21	0.657078	0.149	0.006	5.19214e-17
D2Ertd750e	4.23027e-21	0.539869	0.149	0.006	5.39529e-17
Rad21	7.78156e-21	0.969427	0.438	0.109	9.9246e-17
Cdkn3	8.85206e-21	0.896852	0.132	0.004	1.12899e-16
Kif22	9.6233e-21	0.742935	0.132	0.004	1.22736e-16
Ccdc34	1.33017e-20	0.951653	0.421	0.099	1.6965e-16
Anp32e	5.47911e-20	0.92012	0.413	0.098	6.98806e-16
Tmpo	6.10619e-20	0.985531	0.372	0.083	7.78783e-16
Tyms	7.47532e-20	1.10295	0.331	0.066	9.53402e-16
Diap3	8.81492e-20	0.820536	0.14	0.006	1.12426e-15
Hirip3	6.77291e-19	0.879712	0.231	0.031	8.63817e-15
Mxd3	1.02635e-18	0.799121	0.14	0.007	1.30901e-14
Calm2	1.16278e-18	0.970131	0.744	0.36	1.483e-14
Arhgap11a	4.72372e-18	0.743373	0.165	0.013	6.02463e-14
Rangap1	6.32105e-18	0.875563	0.174	0.016	8.06187e-14
Neil3	2.34688e-17	0.678943	0.132	0.007	2.99321e-13
Hjurp	4.25509e-17	0.812107	0.207	0.027	5.42694e-13
Gm10075	4.38517e-16	0.853701	0.545	0.2	5.59284e-12
Ddx39	4.49233e-16	0.819059	0.264	0.05	5.72951e-12
Clspn	6.26648e-16	0.664371	0.14	0.011	7.99227e-12
Cit	1.49711e-15	0.632152	0.116	0.006	1.90941e-11
Ezh2	2.0885e-15	0.868617	0.273	0.056	2.66367e-11
Bub3	3.43377e-15	0.79916	0.347	0.091	4.37943e-11
Ptma	9.73742e-15	0.479403	0.934	0.857	1.24191e-10
Casc5	1.38012e-14	0.814427	0.116	0.007	1.7602e-10
Kif4	1.54418e-14	0.61742	0.116	0.007	1.96944e-10
Mad2l1	2.43264e-14	0.692802	0.149	0.016	3.10259e-10
Trim59	6.86498e-14	0.856163	0.132	0.012	8.7556e-10
Fkbp2	2.04039e-13	0.613819	0.264	0.059	2.60231e-09
H1f0	2.36039e-13	0.741188	0.372	0.109	3.01045e-09
Rrm1	3.31001e-13	0.657878	0.165	0.023	4.22158e-09
Gm10282	3.75697e-13	0.457333	0.107	0.007	4.79164e-09
Lig1	1.23356e-12	0.863792	0.223	0.047	1.57328e-08
Srsf3	1.50441e-12	0.674695	0.537	0.215	1.91873e-08
Ppia	1.67752e-12	0.440985	0.95	0.787	2.13951e-08
Eif4a3	1.71643e-12	0.507547	0.372	0.114	2.18913e-08
Cdkn1a	2.26105e-12	0.523595	0.157	0.022	2.88374e-08
Srsf7	4.03673e-12	0.726159	0.306	0.087	5.14845e-08
Plk4	6.40753e-12	0.533169	0.124	0.013	8.17217e-08
Dbf4	7.64281e-12	0.433166	0.14	0.018	9.74763e-08
Atad2	1.23107e-11	0.600173	0.198	0.039	1.57011e-07
Gm8203	2.06421e-11	0.512182	0.14	0.02	2.6327e-07
Hdgf	2.15852e-11	0.452118	0.298	0.083	2.75297e-07
Usp1	2.22819e-11	0.662145	0.248	0.062	2.84183e-07
mt-Nd2	2.70333e-11	-0.509466	0.95	0.961	3.44783e-07
Lbr	3.30613e-11	0.75338	0.273	0.076	4.21664e-07
Ranbp1	1.37369e-10	0.648742	0.488	0.206	1.752e-06
Ckap5	1.47288e-10	0.608559	0.165	0.031	1.87852e-06
2310061C15Rik	1.67825e-10	0.624755	0.14	0.022	2.14044e-06
2610039C10Rik	2.12749e-10	0.360793	0.165	0.031	2.71341e-06
Hist1h1e	2.25339e-10	0.770968	0.165	0.032	2.87397e-06
Psip1	2.26483e-10	0.716926	0.264	0.076	2.88857e-06
mt-Nd1	2.48327e-10	-0.413716	0.959	0.988	3.16716e-06
Ctcf	2.58872e-10	0.690657	0.281	0.083	3.30165e-06
H3f3b	3.07792e-10	0.579348	0.86	0.661	3.92558e-06
Nasp	3.38859e-10	0.53491	0.298	0.092	4.3218e-06
Gmnn	3.39426e-10	0.698043	0.174	0.035	4.32904e-06
Med30	4.12746e-10	0.795661	0.174	0.035	5.26417e-06
Nap1l1	4.8774e-10	0.576182	0.463	0.191	6.22064e-06
Rbbp7	1.03052e-09	0.554342	0.273	0.082	1.31432e-05
Xrcc1	1.13704e-09	0.373315	0.107	0.013	1.45018e-05
Top1	1.16313e-09	0.700239	0.455	0.193	1.48346e-05
Tagln2	1.46609e-09	0.55265	0.645	0.354	1.86985e-05
Hprt	1.48192e-09	0.588864	0.256	0.075	1.89004e-05
Hnrnpa3	1.649e-09	0.587997	0.603	0.327	2.10314e-05
Emp1	1.67419e-09	0.562537	0.488	0.222	2.13526e-05
Siva1	2.07229e-09	0.663935	0.256	0.077	2.643e-05
mt-Rnr2	2.31716e-09	-0.44067	1	1	2.9553e-05
Cd63	2.31849e-09	0.611454	0.231	0.064	2.95701e-05
Ncapd3	3.70388e-09	0.591549	0.107	0.015	4.72393e-05
Hmgn5	3.97265e-09	0.517096	0.149	0.029	5.06672e-05
Brd8	4.06546e-09	0.522582	0.223	0.061	5.18508e-05
mt-Cytb	5.47036e-09	-0.322681	0.967	1	6.9769e-05
Snrpd1	7.31901e-09	0.590848	0.355	0.136	9.33466e-05
Hp1bp3	8.81103e-09	0.576274	0.397	0.165	0.000112376
Nrm	9.902e-09	0.624327	0.107	0.016	0.00012629
2700029M09Rik	1.06643e-08	0.546886	0.264	0.086	0.000136012
Hnrnpu	1.2061e-08	0.521329	0.62	0.349	0.000153826
Reep5	1.40648e-08	0.602323	0.264	0.087	0.000179382
Anp32b	2.72769e-08	0.513726	0.512	0.255	0.000347889
Lgals1	3.19632e-08	0.960684	0.264	0.094	0.000407658
mt-Nd5	4.05105e-08	-0.429975	0.884	0.925	0.000516671
Myef2	4.07802e-08	0.429904	0.165	0.04	0.000520111
Lsm2	4.57552e-08	0.529236	0.281	0.099	0.000583562
Prim1	5.8027e-08	0.67304	0.14	0.031	0.000740077
Cbx3	6.96779e-08	0.558147	0.322	0.129	0.000888671
Gspt1	7.55515e-08	0.453286	0.24	0.078	0.000963584
Hmgb3	8.32444e-08	0.549662	0.289	0.106	0.0010617
Hsp90aa1	8.56659e-08	0.542354	0.446	0.206	0.00109258
Parp2	8.72846e-08	0.462389	0.157	0.038	0.00111323
Dut	8.76106e-08	0.75552	0.215	0.067	0.00111739
Gap43	9.83176e-08	0.396297	0.107	0.018	0.00125394
2018-09-07	1.09208e-07	0.494977	0.636	0.365	0.00139284
Tuba1a	1.22858e-07	0.683407	0.612	0.338	0.00156693
Pcna	1.31985e-07	0.701407	0.281	0.105	0.00168334
Eri1	1.34373e-07	0.619787	0.124	0.026	0.00171379
Frg1	1.43512e-07	0.321772	0.364	0.149	0.00183035
Pom121	1.72551e-07	0.328204	0.116	0.022	0.00220071
Dnajc9	1.86451e-07	0.68523	0.157	0.04	0.002378
Nono	1.933e-07	0.460393	0.223	0.072	0.00246534
Whsc1	2.24787e-07	0.446754	0.107	0.02	0.00286694
Larp7	2.33532e-07	0.409816	0.198	0.06	0.00297847
Ywhaq	2.88771e-07	0.495912	0.306	0.122	0.00368298
Cycs	2.92775e-07	0.322823	0.43	0.195	0.00373405
Tmed10	3.02945e-07	0.328209	0.463	0.217	0.00386376
Ngfrap1	3.08924e-07	0.581205	0.174	0.049	0.00394001
2810006K23Rik	3.46578e-07	0.430766	0.116	0.023	0.00442025
Slc43a3	3.5505e-07	0.590691	0.264	0.099	0.00452831
Rdm1	3.69982e-07	0.397978	0.116	0.023	0.00471875
Gimap9	3.7263e-07	0.468861	0.19	0.058	0.00475252
4632419I22Rik	4.06615e-07	0.42513	0.132	0.031	0.00518596
Rps27	4.1377e-07	-0.371733	0.851	0.898	0.00527723
Cdk4	4.76457e-07	0.385418	0.339	0.141	0.00607673
Srsf10	4.87057e-07	0.468969	0.248	0.089	0.00621193
Rnaseh2b	4.9454e-07	0.456696	0.107	0.021	0.00630736
Erh	4.9934e-07	0.375572	0.463	0.222	0.00636858
Pih1d1	5.22657e-07	0.428192	0.107	0.021	0.00666596
Mrpl18	6.09001e-07	0.556254	0.298	0.122	0.0077672
Snrnp70	6.21066e-07	0.321788	0.306	0.12	0.00792108
Eif5	6.38974e-07	0.464372	0.298	0.12	0.00814948
Lsm5	7.38296e-07	0.517155	0.215	0.072	0.00941623
Scaf11	8.01741e-07	0.344112	0.231	0.081	0.0102254
mt-Nd4	9.30695e-07	-0.394906	0.909	0.957	0.0118701
Fmr1	9.54653e-07	0.568187	0.149	0.04	0.0121756
Myh10	1.11079e-06	0.30737	0.281	0.108	0.014167
Rbm25	1.36418e-06	0.311826	0.479	0.239	0.0173987
Hnrnpm	1.39101e-06	0.409057	0.446	0.225	0.0177409
Gnl3	1.48628e-06	0.304202	0.132	0.033	0.018956
Med6	1.50108e-06	0.37605	0.149	0.04	0.0191447
Hint1	1.5546e-06	0.414583	0.653	0.405	0.0198274
Nup85	1.61348e-06	0.27487	0.116	0.026	0.0205783
Dnmt1	1.64256e-06	0.47324	0.165	0.049	0.0209492
Snrpf	1.67105e-06	0.358089	0.364	0.165	0.0213126
Mrpl3	1.78078e-06	0.623885	0.132	0.034	0.0227121
Fam111a	1.88164e-06	0.333876	0.174	0.053	0.0239984
Tceb1	2.05467e-06	0.384363	0.339	0.147	0.0262053
Cntln	2.07582e-06	0.371436	0.19	0.061	0.026475
Hnrnpul1	2.21022e-06	0.455292	0.116	0.027	0.0281892
Ate1	2.26982e-06	0.526052	0.116	0.027	0.0289493
Alg5	2.30076e-06	0.441538	0.149	0.042	0.0293439
Ssrp1	2.52315e-06	0.590035	0.256	0.103	0.0321803
Hnrnpab	2.69165e-06	0.346585	0.463	0.235	0.0343292
Fundc2	2.70925e-06	0.455948	0.314	0.137	0.0345537
Rpn2	2.7126e-06	0.470502	0.231	0.086	0.0345965
Fam126a	3.0049e-06	0.290818	0.107	0.023	0.0383245
Rps23	3.06501e-06	-0.370988	0.785	0.862	0.0390911
Txn1	3.111e-06	0.377482	0.587	0.349	0.0396777
Hnrnpl	3.57301e-06	0.428641	0.223	0.082	0.0455702
Cyth2	3.73114e-06	0.271123	0.124	0.031	0.047587
Csrp2	3.86291e-06	0.360182	0.174	0.055	0.0492676
Ing1	3.87047e-06	0.445317	0.174	0.055	0.049364
Rps21	4.54156e-06	-0.547311	0.669	0.718	0.057923
Mknk2	4.66922e-06	0.278544	0.107	0.024	0.0595513
Rbbp8	4.71794e-06	0.447352	0.116	0.028	0.0601727
Aars	4.71794e-06	0.407117	0.116	0.028	0.0601727
Naa38	4.81043e-06	0.600083	0.264	0.11	0.0613522
Rps14	5.33691e-06	-0.345592	0.843	0.895	0.0680669
Mrpl51	5.78231e-06	0.343668	0.248	0.099	0.0737476
Nudcd2	5.79993e-06	0.394591	0.165	0.053	0.0739723
Dusp11	5.9249e-06	0.533775	0.207	0.076	0.0755662
2610029G23Rik	6.56185e-06	0.644892	0.174	0.059	0.0836898
Ssna1	6.61748e-06	0.446175	0.289	0.126	0.0843993
Ccdc88a	6.96232e-06	0.51404	0.215	0.082	0.0887975
Cbx1	7.309e-06	0.366308	0.421	0.215	0.093219
Mrpl2	7.56844e-06	0.35158	0.132	0.037	0.0965278
Zcchc8	8.02329e-06	0.378609	0.116	0.029	0.102329
Lmna	8.26331e-06	0.501904	0.116	0.029	0.10539
Dctpp1	8.37279e-06	0.519225	0.132	0.037	0.106787
Chchd1	9.16557e-06	0.494901	0.256	0.106	0.116898
Aarsd1	9.28383e-06	0.347157	0.107	0.026	0.118406
Zcrb1	9.51493e-06	0.416713	0.289	0.127	0.121353
Ergic2	9.59444e-06	0.307655	0.132	0.037	0.122367
2018-09-10	9.71829e-06	0.545173	0.19	0.069	0.123947
Elavl1	1.01171e-05	0.348974	0.149	0.045	0.129033
Vbp1	1.02782e-05	0.467805	0.14	0.042	0.131089
Cbx5	1.05991e-05	0.567105	0.248	0.104	0.135181
Rbbp4	1.06559e-05	0.30457	0.24	0.095	0.135905
Hells	1.08878e-05	0.573072	0.132	0.038	0.138863
Dad1	1.11119e-05	0.346437	0.438	0.23	0.141722
Prkcsh	1.12626e-05	0.44742	0.124	0.034	0.143643
Ptbp1	1.23348e-05	0.338343	0.174	0.059	0.157318
Kpnb1	1.29788e-05	0.365827	0.174	0.059	0.165531
Tcp1	1.34881e-05	0.442075	0.231	0.095	0.172028
Cdc123	1.40363e-05	0.389827	0.149	0.047	0.179019
Rapgef6	1.47151e-05	0.312445	0.107	0.027	0.187677
Sf3a3	1.64461e-05	0.615943	0.174	0.062	0.209753
Tmem188	1.65439e-05	0.253158	0.124	0.034	0.211001
Topbp1	1.67094e-05	0.280675	0.116	0.031	0.213111
Med28	1.69435e-05	0.303768	0.355	0.171	0.216097
Banf1	1.70012e-05	0.267162	0.388	0.197	0.216833
Eif4e	1.7594e-05	0.319173	0.116	0.031	0.224394
Lamp1	1.829e-05	0.293202	0.496	0.271	0.23327
Cmpk1	1.87467e-05	0.379994	0.231	0.094	0.239096
Pcdhga9	1.93786e-05	0.334351	0.198	0.075	0.247154
Snrpb	1.94644e-05	0.477345	0.388	0.207	0.248249
Ddah2	1.97856e-05	0.465908	0.364	0.188	0.252346
Parp1	2.07008e-05	0.397383	0.124	0.035	0.264017
Smc6	2.10348e-05	0.256674	0.298	0.133	0.268278
Oxct1	2.11029e-05	0.444281	0.19	0.071	0.269146
Dpy30	2.24857e-05	0.308698	0.223	0.089	0.286783
Hmgn1	2.26563e-05	0.338283	0.438	0.241	0.288959
Asf1a	2.26944e-05	0.36863	0.124	0.035	0.289444
Sdcbp	2.27646e-05	0.506988	0.281	0.13	0.290339
Pnn	2.31752e-05	0.258452	0.347	0.164	0.295577
Ddost	2.34425e-05	0.325295	0.256	0.11	0.298986
Smc1a	2.40771e-05	0.412407	0.364	0.184	0.307079
Terf1	2.51485e-05	0.323846	0.116	0.032	0.320744
Hnrnph1	2.52991e-05	0.403962	0.256	0.111	0.322664
Usp16	2.5318e-05	0.278257	0.165	0.056	0.322906
Dnajc8	2.56174e-05	0.43795	0.455	0.253	0.326724
Rbm39	2.56896e-05	0.390178	0.562	0.344	0.327645
Fam98b	2.6084e-05	0.379881	0.14	0.044	0.332675
Psmb3	2.65017e-05	0.391976	0.405	0.211	0.338003
Nxt1	2.71251e-05	0.262634	0.124	0.035	0.345953
Larp4b	2.74732e-05	0.509685	0.124	0.037	0.350393
Smarca5	2.78991e-05	0.43022	0.256	0.111	0.355825
Mrps14	2.85554e-05	0.295289	0.306	0.142	0.364195
Etfb	2.99571e-05	0.453494	0.306	0.147	0.382072
Sap18	3.10227e-05	0.430861	0.339	0.17	0.395663
Arl6ip4	3.19935e-05	0.262799	0.19	0.071	0.408045
Cox7a2	3.3451e-05	0.366393	0.661	0.448	0.426634
Triap1	3.54116e-05	0.250767	0.132	0.04	0.45164
Eml4	3.5961e-05	0.278149	0.149	0.049	0.458646
Pcgf3	3.64069e-05	0.486872	0.107	0.029	0.464333
Nol7	3.67927e-05	0.417883	0.438	0.239	0.469254
Cpne1	3.77822e-05	0.316304	0.124	0.037	0.481874
Nts	3.80501e-05	0.625808	0.256	0.118	0.485291
Lsm6	3.85374e-05	0.36441	0.256	0.114	0.491506
Safb	4.38204e-05	0.295258	0.215	0.087	0.558886
Cnot6	5.06154e-05	0.324044	0.207	0.084	0.645549
Eif2s2	5.35051e-05	0.38048	0.479	0.278	0.682404
Zc3h15	5.5716e-05	0.341105	0.256	0.114	0.710602
Trim28	5.6413e-05	0.39374	0.182	0.07	0.719492
Kras	5.69597e-05	0.52664	0.248	0.115	0.726464
Trappc1	5.73963e-05	0.356435	0.231	0.1	0.732033
Baz1b	5.7948e-05	0.326242	0.231	0.1	0.739068
Gapdh	5.79769e-05	0.305745	0.306	0.147	0.739438
Matr3	5.8036e-05	0.432961	0.298	0.143	0.740191
Rpa3	6.07755e-05	0.362705	0.215	0.091	0.775131
Pdap1	6.24831e-05	0.312852	0.446	0.25	0.796909
Usp14	6.309e-05	0.333647	0.124	0.038	0.80465
Zcchc17	6.71781e-05	0.536069	0.223	0.097	0.856789
Hnrnpa2b1	6.7855e-05	0.313657	0.744	0.535	0.865423
Nop58	6.79116e-05	0.325329	0.256	0.116	0.866145
Commd3	6.88995e-05	0.388826	0.215	0.092	0.878744
Setd2	6.98299e-05	0.434911	0.14	0.048	0.890611
Anapc5	7.18454e-05	0.307847	0.223	0.093	0.916317
Commd1	7.27261e-05	0.34715	0.355	0.179	0.927549
Brd3	7.57428e-05	0.340939	0.19	0.076	0.966024
Rpl36al	7.99881e-05	0.385288	0.504	0.299	1
U2af1	8.04134e-05	0.312315	0.248	0.111	1
Ddx52	8.49941e-05	0.299033	0.124	0.039	1
Pa2g4	8.57112e-05	0.252923	0.207	0.086	1
Kif2a	8.65985e-05	0.412924	0.132	0.044	1
Ubl4	8.99191e-05	0.314138	0.132	0.044	1
Atp6ap2	9.34346e-05	0.310791	0.124	0.039	1
Pds5b	9.45245e-05	0.395066	0.116	0.035	1
Arl1	0.000101747	0.44652	0.174	0.069	1
Srpk1	0.000101771	0.478708	0.157	0.059	1
Gng12	0.000102092	0.431359	0.223	0.099	1
Sae1	0.000103815	0.461609	0.157	0.059	1
Tmco1	0.000105621	0.288944	0.331	0.168	1
Snhg5	0.000106423	0.36478	0.116	0.035	1
Atp6ap1	0.000107732	0.251898	0.116	0.035	1
Esyt2	0.000107991	0.346462	0.14	0.049	1
Idh2	0.000110505	0.270698	0.322	0.16	1
Tpm4	0.000114987	0.25704	0.661	0.428	1
Nop56	0.000119946	0.255034	0.182	0.072	1
Lcorl	0.000120185	0.470112	0.149	0.054	1
Vim	0.000120732	0.30707	0.777	0.684	1
Actl6a	0.000121397	0.461524	0.149	0.055	1
Degs1	0.000122395	0.384004	0.231	0.104	1
Rnaseh2c	0.000125358	0.317645	0.174	0.069	1
Nsmce1	0.000133051	0.440353	0.248	0.115	1
Wbp5	0.000135807	0.301454	0.421	0.236	1
Srrt	0.000139669	0.462952	0.207	0.092	1
Mrpl24	0.00015524	0.312141	0.174	0.069	1
Mrps18c	0.000158444	0.346254	0.223	0.1	1
Polr2j	0.000164697	0.519111	0.198	0.086	1
Smc3	0.000165886	0.49455	0.215	0.097	1
Dpm3	0.000172496	0.287964	0.298	0.147	1
Erp44	0.000173316	0.32696	0.149	0.055	1
Pcna-ps2	0.000180764	0.58777	0.182	0.077	1
Ckap4	0.000183994	0.439066	0.157	0.061	1
Copa	0.000185702	0.34867	0.132	0.047	1
Eif1ad	0.000185914	0.301389	0.107	0.033	1
Pank2	0.000187271	0.332906	0.116	0.037	1
Nudcd3	0.000190125	0.293016	0.157	0.06	1
Prdx4	0.000195142	0.331176	0.281	0.14	1
Pam16	0.000196655	0.399843	0.165	0.066	1
mt-Co1	0.000198844	-0.28567	0.926	0.892	1
B9d1	0.000201694	0.268118	0.107	0.033	1
Ctdspl2	0.000203373	0.496149	0.116	0.038	1
Osgep	0.00020596	0.367529	0.14	0.051	1
Ptges3	0.000216563	0.316464	0.264	0.13	1
Orc6	0.000221809	0.528105	0.132	0.048	1
Tax1bp1	0.000226371	0.379641	0.43	0.256	1
Ssb	0.000231625	0.309747	0.438	0.266	1
Fam70a	0.000240411	0.41215	0.124	0.043	1
2310033P09Rik	0.000267147	0.423411	0.14	0.053	1
Hnrnpd	0.000276276	0.387359	0.256	0.127	1
Fxr1	0.000311269	0.426753	0.207	0.094	1
Eif1b	0.000324236	0.268224	0.223	0.104	1
Ubn1	0.000327135	0.460376	0.14	0.054	1
Ndufv1	0.000329954	0.31951	0.157	0.062	1
Hnrnpr	0.000338315	0.35555	0.264	0.131	1
Nudc	0.000355264	0.371137	0.215	0.099	1
Tra2b	0.000360981	0.329689	0.207	0.093	1
Phf5a	0.000361719	0.349402	0.198	0.089	1
Ubb	0.000363432	0.258044	0.826	0.696	1
Sbno1	0.000367884	0.302915	0.124	0.044	1
Marcks	0.000371128	0.268152	0.529	0.329	1
Chordc1	0.000393021	0.28562	0.124	0.044	1
Anxa1	0.000397145	0.308413	0.19	0.083	1
Dnajc2	0.000402974	0.423263	0.14	0.054	1
Tcf12	0.000409578	0.294583	0.149	0.058	1
Stub1	0.000413999	0.27211	0.207	0.093	1
Naa50	0.000417602	0.367827	0.124	0.045	1
Ddb1	0.000427344	0.299768	0.165	0.069	1
Luc7l2	0.000436694	0.284174	0.24	0.116	1
Mat2a	0.000438899	0.27578	0.198	0.089	1
Fam100b	0.000447687	0.379873	0.165	0.07	1
Bola1	0.000485278	0.286967	0.107	0.035	1
Cyp4b1	0.000485626	0.32916	0.116	0.04	1
Snrpe	0.000524621	0.278904	0.43	0.255	1
BC031781	0.000525053	0.317639	0.116	0.04	1
Eif2s1	0.000541649	0.311795	0.165	0.07	1
Crip1	0.00054632	0.442666	0.579	0.376	1
Ccdc101	0.000560972	0.355484	0.107	0.037	1
Txlna	0.000570136	0.372919	0.14	0.055	1
Htatsf1	0.000571773	0.393018	0.182	0.082	1
Hnrnpa0	0.000575095	0.273557	0.19	0.084	1
Dennd5a	0.000604181	0.274934	0.149	0.06	1
Psmc1	0.000606804	0.284442	0.314	0.17	1
Magoh	0.000634327	0.255835	0.231	0.113	1
Acin1	0.000640324	0.308018	0.289	0.157	1
Brd4	0.000642946	0.282492	0.149	0.06	1
Ndufv2	0.000687038	0.412547	0.273	0.147	1
Tra2a	0.000704188	0.270074	0.14	0.056	1
Fubp1	0.000704403	0.281889	0.298	0.159	1
Cwc15	0.000727607	0.34147	0.331	0.185	1
Hnrnph2	0.000748916	0.486548	0.107	0.038	1
Skp1a	0.000781547	0.281607	0.405	0.234	1
Immt	0.000795105	0.312656	0.174	0.077	1
Esd	0.000795926	0.31703	0.207	0.099	1
Pbrm1	0.000829728	0.430077	0.24	0.124	1
Arpc1a	0.000847404	0.310729	0.248	0.124	1
Ndufa2	0.000849029	0.413213	0.496	0.321	1
Hnrnpul2	0.000861632	0.469976	0.165	0.073	1
Atpif1	0.000893405	0.274677	0.661	0.47	1
mt-Rnr1	0.000900317	-0.404031	0.645	0.688	1
Ywhah	0.000932646	0.334914	0.364	0.211	1
Cd109	0.00102276	0.255791	0.116	0.043	1
Fn1	0.00108628	0.35789	0.124	0.049	1
Sec13	0.0011346	0.288731	0.19	0.088	1
Sarnp	0.00113484	0.26321	0.306	0.169	1
Alyref	0.00117793	0.312263	0.116	0.044	1
Higd1a	0.00121132	0.356241	0.19	0.089	1
Lsm12	0.00122627	0.333559	0.149	0.064	1
Ubc	0.00124481	0.322527	0.306	0.171	1
Vezf1	0.00124489	0.300274	0.14	0.059	1
Srp9	0.00131885	0.266885	0.116	0.044	1
Gm11808	0.00134884	0.250703	0.116	0.044	1
Sec11c	0.00135752	0.328167	0.116	0.044	1
Prpf4b	0.00136491	0.258233	0.231	0.118	1
Med8	0.00147519	0.252268	0.116	0.044	1
Ptp4a2	0.00149952	0.274174	0.273	0.147	1
Coro1c	0.00152205	0.288136	0.149	0.065	1
Dynll1	0.00155943	0.352646	0.686	0.547	1
Dtymk	0.00157283	0.378021	0.174	0.082	1
Srrm1	0.00159099	0.29899	0.281	0.153	1
Gm13736	0.00159156	0.304708	0.182	0.086	1
Yme1l1	0.00160637	0.450137	0.149	0.066	1
Bag6	0.001624	0.276837	0.107	0.04	1
Pop7	0.0017116	0.507979	0.107	0.042	1
Ccdc72	0.00182601	0.331318	0.347	0.206	1
Ilf2	0.00188925	0.27474	0.165	0.077	1
Lsm14a	0.00194972	0.262442	0.124	0.05	1
Mmp14	0.00201155	0.340279	0.116	0.047	1
Gtf2h5	0.00201441	0.304313	0.331	0.196	1
Nfkb1	0.00212637	0.407682	0.107	0.042	1
Ap3d1	0.00215736	0.275196	0.116	0.047	1
Calm3	0.00220492	0.285205	0.248	0.136	1
Psmd3	0.00222372	0.268059	0.116	0.047	1
Yaf2	0.00226676	0.341957	0.14	0.061	1
Rbm22	0.00226919	0.31588	0.174	0.083	1
Rps28	0.00228402	-0.293153	0.777	0.771	1
Hhex	0.00235674	0.329642	0.132	0.058	1
Mrpl30	0.00240978	0.250149	0.223	0.116	1
Tram1	0.00242314	0.370602	0.14	0.062	1
Nhp2l1	0.00245767	0.423679	0.207	0.108	1
Cxcl12	0.00248734	-1.46721	0.074	0.173	1
Polr2f	0.0026512	0.288702	0.198	0.102	1
Arf4	0.00266471	0.305121	0.24	0.13	1
Ssr1	0.00289483	0.284851	0.116	0.048	1
Ak2	0.0029426	0.277842	0.107	0.043	1
Ppid	0.00294617	0.284232	0.116	0.048	1
Supt16h	0.0030419	0.275733	0.182	0.091	1
Mkln1	0.00311733	0.258154	0.124	0.053	1
Atp2b1	0.00315093	0.26046	0.215	0.114	1
Dnajc19	0.00316381	0.267567	0.24	0.132	1
Stra13	0.00322619	0.434168	0.132	0.059	1
Cetn2	0.00331671	0.269647	0.19	0.097	1
C130022K22Rik	0.00333628	0.412187	0.124	0.054	1
Polr2c	0.00335259	0.28258	0.174	0.084	1
Rpl36	0.00366542	-0.286244	0.727	0.741	1
Gpihbp1	0.00369032	-0.39625	0.554	0.632	1
Exosc8	0.00382977	0.31064	0.132	0.059	1
Loxl2	0.00424688	0.377937	0.116	0.05	1
Srsf9	0.00434396	0.280928	0.149	0.071	1
Pkm2	0.00438471	0.271324	0.231	0.131	1
Hes1	0.00459296	0.250966	0.223	0.122	1
Cr1l	0.0048202	0.409373	0.165	0.084	1
Timp3	0.00487229	0.252309	0.248	0.141	1
Sf3b5	0.00538337	0.344309	0.248	0.144	1
Mrpl14	0.00540952	0.269458	0.174	0.087	1
Nin	0.00543468	0.317756	0.14	0.067	1
Syap1	0.0055899	0.269381	0.116	0.05	1
Sdhc	0.0056586	0.266103	0.174	0.089	1
Socs2	0.00566104	0.27333	0.231	0.13	1
Cul1	0.00570113	0.26451	0.14	0.067	1
Fbn1	0.0063346	0.548304	0.107	0.048	1
Ubap2l	0.0064206	0.309047	0.165	0.086	1
Rock1	0.00663361	0.278958	0.198	0.108	1
Rfc1	0.00674564	0.345956	0.157	0.08	1
Nfu1	0.00768333	0.325111	0.132	0.064	1
Ddx42	0.00819205	0.266166	0.14	0.069	1
2018-09-11	0.00897665	0.302756	0.207	0.116	1
Rpl17	0.00910983	-0.272297	0.744	0.741	1
Romo1	0.00967381	0.270214	0.273	0.164	1
Mtch2	0.00977199	0.271012	0.182	0.098	1
Rps11	0.00991198	-0.275634	0.744	0.75	1
Nans	0.0103605	0.319539	0.107	0.049	1
Glg1	0.0104809	0.258587	0.149	0.076	1
Eif1ax	0.0106119	0.260904	0.14	0.071	1
Psmb6	0.0119923	0.256099	0.331	0.218	1
Pnrc2	0.0131677	0.302916	0.165	0.091	1
Mxd4	0.0141009	-0.726595	0.132	0.214	1
Ewsr1	0.0142908	0.263582	0.19	0.106	1
Ttc14	0.0143711	0.347331	0.132	0.069	1
1190002H23Rik	0.0152986	-0.621208	0.24	0.316	1
C130074G19Rik	0.0160584	-0.558852	0.066	0.142	1
Col3a1	0.0164888	1.14221	0.132	0.07	1
Dcaf8	0.0176016	0.253577	0.116	0.058	1
Yeats4	0.0225098	0.276025	0.116	0.059	1
Mgll	0.0228602	-0.446153	0.521	0.528	1
Acat1	0.0250166	0.315613	0.215	0.137	1
AI462493	0.0250888	-0.600136	0.099	0.173	1
Mb	0.0274638	-0.562239	0.124	0.201	1
B230219D22Rik	0.0294948	0.274702	0.273	0.179	1
Rp9	0.0301959	0.324508	0.174	0.105	1
Nckap1	0.032641	0.256704	0.107	0.056	1
Car4	0.0338525	-0.81307	0.116	0.18	1
Pgk1	0.036649	0.337313	0.107	0.058	1
Slc29a1	0.0381977	0.276137	0.132	0.076	1
Exoc5	0.0442016	0.316545	0.107	0.059	1
Stx7	0.0476801	0.253646	0.116	0.065	1
Rpl34	0.0527507	-0.33982	0.587	0.563	1
Arid4b	0.0641404	0.374863	0.14	0.086	1
Tm4sf1	0.067525	-0.717168	0.256	0.299	1
Gm15772	0.0701873	-0.250467	0.595	0.597	1
Hbxip	0.0747598	-0.458248	0.116	0.175	1
Vkorc1	0.0872318	0.302826	0.116	0.071	1
Slfn5	0.0920445	-0.530837	0.083	0.132	1
Ccdc56	0.0928302	0.313922	0.174	0.119	1
Myh6	0.0960396	-0.45822	0.074	0.122	1
Epas1	0.0968405	-0.578934	0.149	0.196	1
Tpm1	0.0973788	-0.407387	0.438	0.457	1
Ly6c1	0.0980087	-0.292045	0.537	0.568	1
Wapal	0.0995954	0.312286	0.107	0.066	1
Rps3a	0.100832	-0.265621	0.612	0.61	1
Igfbp7	0.101639	-0.250747	0.719	0.709	1
Btnl9	0.102176	-0.572228	0.19	0.233	1
Ramp2	0.102552	-0.375515	0.446	0.439	1
S100a13	0.104252	-0.47454	0.372	0.381	1
H2-D1	0.107627	-0.529031	0.298	0.327	1
2018-09-04	0.112002	-0.451091	0.264	0.302	1
Bbip1	0.124379	0.283907	0.14	0.094	1
Fam101b	0.126985	-0.35743	0.438	0.441	1
Nrp1	0.130492	-0.396103	0.397	0.416	1
Pfdn5	0.137726	-0.345892	0.463	0.455	1
Cdh5	0.144053	-0.309878	0.388	0.419	1
Gm10119	0.144453	-0.508592	0.132	0.175	1
Klf13	0.147202	-0.599595	0.066	0.103	1
Mndal	0.14935	-0.560948	0.149	0.19	1
Fabp3	0.150776	-0.312577	0.198	0.247	1
Hba-a1	0.159788	-2.02785	0.174	0.215	1
Senp6	0.162541	0.351862	0.14	0.094	1
Clec14a	0.188341	-0.458147	0.174	0.208	1
Gas5	0.190089	-0.422966	0.347	0.35	1
1700025G04Rik	0.19718	-0.27437	0.14	0.094	1
Mrps28	0.206792	-0.386275	0.074	0.109	1
Rpl34-ps1	0.208604	-0.319764	0.289	0.313	1
Prnd	0.215856	-0.41415	0.091	0.127	1
Mocs2	0.219586	-0.466088	0.074	0.106	1
Id1	0.236814	-0.33411	0.273	0.295	1
Gpx1	0.24688	-0.426555	0.256	0.274	1
Gm15450	0.253155	-0.386468	0.149	0.18	1
Cd151	0.26024	-0.380214	0.157	0.188	1
Tnni3	0.262285	-0.464396	0.091	0.121	1
Capza2	0.267241	-0.255986	0.223	0.163	1
Rabac1	0.268595	-0.419426	0.182	0.209	1
Tek	0.270188	-0.26292	0.116	0.152	1
Cdc42ep3	0.274377	-0.530695	0.091	0.118	1
Myo1b	0.274623	-0.308692	0.107	0.14	1
Igfbp4	0.284089	-0.357095	0.157	0.187	1
B2m	0.284744	-0.266817	0.595	0.542	1
Heg1	0.285022	-0.387624	0.091	0.119	1
Ndufa6	0.285376	-0.303914	0.38	0.383	1
Bola3	0.286552	-0.481723	0.099	0.127	1
Mmrn2	0.28833	-0.369388	0.116	0.144	1
Cyba	0.295365	-0.292428	0.149	0.179	1
Eef1g	0.299381	-0.381512	0.314	0.322	1
Selm	0.304013	-0.257212	0.198	0.146	1
Flt1	0.306091	-0.38468	0.215	0.239	1
Dazap2	0.317035	0.304292	0.157	0.124	1
Gm4149	0.32375	-0.289539	0.397	0.388	1
Eif3f	0.328455	-0.271345	0.339	0.346	1
Slc9a3r2	0.337947	-0.352589	0.264	0.279	1
Ehd2	0.35418	-0.448928	0.289	0.286	1
Use1	0.369778	-0.403254	0.083	0.104	1
Adipor1	0.370579	-0.305959	0.165	0.192	1
BC028528	0.38574	-0.326307	0.463	0.431	1
Ttc3	0.396008	-0.257367	0.083	0.106	1
Rexo2	0.39765	-0.285191	0.182	0.14	1
Aldoa	0.403141	-0.484479	0.215	0.222	1
Commd6	0.403962	-0.404279	0.083	0.103	1
Mef2a	0.408918	-0.253479	0.19	0.147	1
Bnip3l	0.427551	-0.252038	0.174	0.188	1
Eif3e	0.431664	-0.289124	0.322	0.247	1
Limch1	0.431928	-0.323956	0.149	0.169	1
S100a16	0.449302	-0.283194	0.512	0.466	1
Plscr3	0.455017	-0.394811	0.116	0.132	1
Hspa4	0.455126	-0.26893	0.099	0.119	1
Dctn2	0.460313	-0.252518	0.116	0.088	1
Atp6v0e	0.470198	-0.447391	0.231	0.233	1
D4Wsu53e	0.473254	-0.423904	0.248	0.25	1
Tsc22d1	0.475246	-0.473778	0.149	0.16	1
Srpr	0.479924	-0.316805	0.14	0.109	1
Prr13	0.484613	-0.419155	0.116	0.129	1
Gm16340	0.491246	-0.403061	0.165	0.179	1
Fxyd5	0.49256	-0.259924	0.14	0.11	1
Cdkn1c	0.497709	-0.351878	0.157	0.17	1
Ndufa3	0.498133	-0.300675	0.289	0.286	1
Slc26a10	0.501677	-0.416725	0.091	0.106	1
Pcdh17	0.509688	-0.369245	0.182	0.195	1
Col18a1	0.511518	-0.260104	0.149	0.159	1
Myl3	0.519253	-0.344645	0.215	0.22	1
Rwdd1	0.523591	-0.283647	0.248	0.197	1
Eif4e2	0.527514	-0.293169	0.124	0.098	1
Ndrg1	0.541291	-0.269002	0.099	0.114	1
Sox7	0.547217	-0.328096	0.14	0.153	1
Cstb	0.559734	-0.327736	0.157	0.17	1
Sfrs18	0.566356	-0.278649	0.198	0.163	1
Serinc1	0.570285	-0.422582	0.124	0.135	1
Tmem50a	0.572861	-0.250684	0.347	0.28	1
Afap1l1	0.581922	-0.373756	0.19	0.195	1
Fam108a	0.583863	-0.271382	0.124	0.137	1
Actn4	0.591976	-0.376831	0.298	0.234	1
Rnf130	0.592728	-0.267348	0.107	0.12	1
Cd59a	0.597311	-0.284196	0.124	0.102	1
Gltscr2	0.609318	-0.272806	0.273	0.267	1
Ltbp4	0.612684	-0.252677	0.306	0.247	1
Ushbp1	0.613088	-0.326772	0.264	0.211	1
1110018J18Rik	0.618267	-0.386674	0.174	0.14	1
Cxx1b	0.618962	-0.343598	0.116	0.124	1
Spna2	0.636309	-0.311058	0.132	0.14	1
Ift20	0.646535	-0.381134	0.107	0.115	1
Ecscr	0.648948	-0.389665	0.298	0.277	1
Dnaja2	0.650402	-0.267869	0.116	0.095	1
Hbb-b2	0.65181	-1.7785	0.107	0.113	1
Higd2a	0.657977	-0.363831	0.198	0.162	1
Lpar4	0.671269	-0.258151	0.198	0.166	1
Nisch	0.677949	-0.255577	0.132	0.111	1
Mmd	0.684931	-0.275093	0.124	0.104	1
Ablim3	0.690197	-0.378392	0.132	0.137	1
Mrpl54	0.690276	-0.301931	0.116	0.098	1
Gm10275	0.694098	-0.319592	0.165	0.138	1
Tpd52l2	0.695919	-0.343111	0.132	0.111	1
Ptprb	0.71102	-0.328503	0.289	0.271	1
Gm9000	0.719433	-0.377619	0.438	0.367	1
F11r	0.719992	-0.296613	0.14	0.146	1
D17Wsu104e	0.733385	-0.265184	0.116	0.099	1
Myl2	0.741402	-0.375264	0.273	0.259	1
Glrx3	0.743252	-0.368139	0.14	0.12	1
Gnb1	0.752553	-0.315407	0.215	0.181	1
Litaf	0.753465	-0.36218	0.116	0.119	1
Cav2	0.756564	-0.308374	0.264	0.226	1
Arglu1	0.761038	-0.313171	0.24	0.231	1
Jam2	0.768955	-0.27091	0.165	0.164	1
Ccdc50	0.771541	-0.300973	0.132	0.133	1
Aprt	0.772033	-0.268452	0.132	0.116	1
Myct1	0.773195	-0.280552	0.397	0.353	1
Ldhb	0.775176	-0.259304	0.124	0.129	1
Pln	0.780835	-0.334875	0.107	0.11	1
Ndufv3	0.78561	-0.303031	0.223	0.217	1
Vamp8	0.786568	-0.255811	0.165	0.144	1
Clic5	0.790403	-0.295882	0.248	0.214	1
Tmem160	0.809157	-0.349577	0.107	0.109	1
Ly6a	0.810973	-0.275736	0.264	0.234	1
Psma5	0.812099	-0.259545	0.264	0.23	1
Tspan7	0.826746	-0.252527	0.306	0.263	1
Cmtm8	0.8307	-0.29082	0.165	0.146	1
Dusp1	0.834265	-0.275205	0.132	0.119	1
Adam10	0.842343	-0.325316	0.157	0.153	1
Cd200	0.842915	-0.379406	0.273	0.23	1
Map1lc3b	0.843932	-0.298943	0.322	0.293	1
Tacc1	0.846617	-0.272948	0.165	0.147	1
Plk2	0.851108	-0.331332	0.132	0.118	1
Mrps24	0.8544	-0.347277	0.149	0.132	1
Anxa3	0.857394	-0.315909	0.165	0.158	1
Itsn2	0.857694	-0.415167	0.132	0.13	1
Ifi203	0.863325	-0.326273	0.24	0.228	1
Fam176b	0.864935	-0.255448	0.207	0.181	1
Gja1	0.870164	-0.342677	0.124	0.121	1
Slc6a6	0.876838	-0.286334	0.174	0.168	1
Txndc17	0.883577	-0.338819	0.223	0.208	1
Tmem176b	0.904981	-0.255267	0.107	0.099	1
Tie1	0.907962	-0.330002	0.207	0.182	1
Rbp7	0.909102	-0.441419	0.471	0.386	1
Trappc2l	0.912342	-0.305414	0.116	0.114	1
Fis1	0.914032	-0.430844	0.248	0.215	1
Arhgdia	0.919419	-0.391229	0.174	0.163	1
Ets1	0.923466	-0.268083	0.347	0.297	1
Kank3	0.924088	-0.304186	0.19	0.18	1
Zmynd11	0.925572	-0.285439	0.124	0.114	1
Hbb-b1	0.939433	-1.68771	0.562	0.488	1
Calr	0.942231	-0.272075	0.331	0.29	1
1500011K16Rik	0.9534	-0.335455	0.14	0.129	1
Tmem59	0.954595	-0.380277	0.264	0.233	1
Cdc42ep2	0.971513	-0.27447	0.107	0.1	1
Fnbp1l	0.980689	-0.308005	0.19	0.177	1
Hcfc1r1	0.983071	-0.302771	0.132	0.125	1
Palmd	0.985	-0.269361	0.248	0.226	1
Syf2	0.986814	-0.33518	0.165	0.154	1
Vamp5	0.996406	-0.327014	0.124	0.116	1
