## Supplementary material for "Coupled myovascular expansion directs cardiac growth and regeneration": Supp Table 3

### Sheet: Sheet1
Supplementary Table 3. Genetic associations of selected MR instrument for VEGFA with circulating VEGFA level and LV traits
rsID	CHR	BP	Effect Allele	Other Allele	Association with circulating VEGFA level			Association with LVM			Association with LVMVR			Association with LVEF			Association with LVEDV			Association with LVESV
					beta	se	P	beta	se	P	beta	se	P	beta	se	P	beta	se	P	beta	se	P
rs11965885	6	43693094	G	T	0.0608	0.0131	3.452e-06	0.00372101	0.0110493	0.74	0.00296829	0.0110451	0.79	0.013581	0.0110824	0.22	-0.00023399	0.0110179	0.98	-0.0050236	0.0110263	0.65
rs4714711	6	43857450	C	T	-0.0651	0.016	4.521e-05	0.0258979	0.0128316	0.044	-0.000651365	0.0128229	0.96	0.00471984	0.0128699	0.71	0.0193053	0.0127952	0.13	0.00623215	0.0128051	0.63
rs1776723	6	43870079	A	G	-0.0623	0.013	1.522e-06	-0.0109399	0.0110175	0.32	-0.000646	0.0110093	0.95	0.00400427	0.0110497	0.72	-0.00794276	0.0109867	0.47	-0.00902564	0.0109944	0.41
rs72863966	6	43872093	A	C	-0.1054	0.0148	9.601e-13	0.00133791	0.0126024	0.92	0.00497316	0.0125926	0.69	0.0191959	0.0126402	0.13	-0.00322254	0.0125668	0.8	-0.0164468	0.0125763	0.19
rs4711756	6	43885007	C	T	0.118	0.0265	8.312e-06	0.0290789	0.0240407	0.23	-0.01387	0.0240099	0.56	-0.0215307	0.0241137	0.37	0.0312082	0.0239776	0.19	0.0378737	0.023996	0.11
rs1776721	6	43890983	G	T	0.1174	0.013	1.753e-19	0.00898995	0.0117716	0.45	0.0127016	0.0117676	0.28	-0.00627432	0.0118066	0.6	0.00115268	0.0117408	0.92	0.00414016	0.0117496	0.72
rs864430	6	43899528	C	T	0.0986	0.0122	6.345e-16	-0.00749134	0.0109981	0.5	0.0148215	0.0109904	0.18	-0.00248819	0.0110311	0.82	-0.0186591	0.0109674	0.089	-0.0110964	0.0109762	0.31
rs865585	6	43911551	A	C	-0.1555	0.0151	8.5e-25	-0.00154593	0.0135388	0.91	0.0259415	0.013529	0.055	-0.0133256	0.0135765	0.33	-0.0279615	0.0134979	0.038	-0.0123682	0.013508	0.36
rs2006957	6	43913243	C	T	-0.3012	0.0136	3.95e-109	0.00282843	0.0118431	0.81	-0.0167579	0.0118362	0.16	-0.00932227	0.0118786	0.43	0.0168133	0.0118097	0.15	0.0164453	0.0118189	0.16
rs114181608	6	43917490	C	T	-0.1952	0.0312	3.775e-10	-0.0395566	0.0252944	0.12	0.00590671	0.0252738	0.82	0.00234801	0.0253712	0.93	-0.0320666	0.0252226	0.2	-0.0245934	0.0252419	0.33
rs80075573	6	43924058	A	T	0.2378	0.0236	7.929e-24	0.00209935	0.0204105	0.92	-0.00233834	0.0203896	0.91	0.019027	0.0204578	0.35	0.0121819	0.0203381	0.55	5.28967e-05	0.0203536	1
rs6921438	6	43925607	A	G	-0.4456	0.012	1.86e-302	-0.0122939	0.0108566	0.26	-0.0105516	0.0108459	0.33	-0.0103246	0.0108891	0.34	-0.0025474	0.0108265	0.81	0.00529874	0.0108341	0.62
rs75116661	6	43925775	A	C	-0.2698	0.0229	4.182e-32	-0.0126976	0.0189044	0.5	0.0265027	0.018888	0.16	0.00610378	0.0189615	0.75	-0.0399788	0.0188528	0.034	-0.0280924	0.0188651	0.14
rs9472173	6	43933256	C	T	0.2669	0.0125	1.62e-101	0.00986035	0.0113331	0.38	0.00241918	0.0113227	0.83	-0.0036021	0.0113669	0.75	0.00119384	0.011301	0.92	0.00196539	0.0113089	0.86
rs78135777	6	43933264	A	G	0.3977	0.0272	2.6e-48	0.031187	0.0213649	0.14	0.040817	0.0213571	0.056	-0.0171004	0.0214296	0.42	-0.0175992	0.0213078	0.41	0.00152053	0.0213207	0.94
rs9381268	6	43933895	C	T	-0.1915	0.0149	5.657e-38	-0.00205385	0.0120149	0.86	-0.00069121	0.0120082	0.95	0.00451583	0.0120502	0.71	0.00150737	0.01198	0.9	-0.00291956	0.0119892	0.81
rs17209449	6	43935267	C	G	-0.2378	0.0234	2.351e-24	-0.0204733	0.0190327	0.28	-0.00195129	0.0190168	0.92	-0.0124429	0.0190881	0.51	-0.0122101	0.0189787	0.52	-0.00243065	0.0189932	0.9
rs9472184	6	43940269	A	G	-0.0641	0.0129	6.471e-07	0.00506229	0.0112921	0.65	-0.000867789	0.011287	0.94	-0.000391598	0.011325	0.97	0.000191666	0.0112587	0.99	-0.000758131	0.0112674	0.95
rs1740074	6	43947790	C	G	0.1543	0.025	6.801e-10	0.00921389	0.0212846	0.67	-0.0130341	0.0212708	0.54	0.0476509	0.0213456	0.026	0.0252313	0.0212242	0.23	-0.012433	0.0212404	0.56
rs12524926	6	43948873	C	T	0.1477	0.0156	2.999e-21	-0.00123647	0.0133409	0.93	-0.0068037	0.0133394	0.61	0.0359812	0.0133803	0.0072	0.00760695	0.013303	0.57	-0.0174761	0.013313	0.19
rs4434467	6	43950250	G	T	-0.1001	0.0127	4.09e-15	0.00814589	0.0108757	0.45	0.0175283	0.0108712	0.11	-0.00246723	0.010908	0.82	-0.0103466	0.010844	0.34	-0.00811128	0.0108523	0.45
rs910611	6	43950851	C	T	-0.1423	0.0219	7.755e-11	-0.00408969	0.0197428	0.84	0.00881841	0.0197326	0.65	-0.0264495	0.0198	0.18	-0.00987397	0.0196868	0.62	0.00938816	0.0197019	0.63
LVEDV: LV end-diastolic volume, LVESV: LV end-systolic volume, LVEF: LV ejection fraction, LVM: LV mass, LVMVR: LV mass to end-diastolic volume ratio
beta represents estimated effect per additional effect allele in SD unit of the traits (circulating VEGF level: log2 fold-change, LVM: g, LVMR: g/mL, LVEF: %, LVEDV: mL, LVESV: mL)
