## Supplementary material for "Coupled myovascular expansion directs cardiac growth and regeneration": Supp Table 4

### Sheet: Sheet1
Supplementary Table 4. Summary of the genome-wide association studies used in Mendelian randomization analysis
Trait	Mean (SD)	Reference	DOI	Description	Cohort / Consortium
Circulating VEGFA concentration, NPX*	10.62 (0.43)†	Folkersen et al (2019)	https://doi.org/10.1038/s42255-020-00287-2	Genome-wide association study meta-analysis of 90 cardiovascular-related proteins measured using the Olink Proximity Extension Assay CVD-I panel in 30,931 participants of European ancestry	SCALLOP (scallop-consortium.com)
LVEDV, ml	147.1 (32.5)	Aung N et al (2019)	https://doi.org/10.1161/CIRCULATIONAHA.119.041161	Genome-wide association study meta-analysis of LV phenotypes derived from cardiovascular magnetic resonance imaging from 16,923 participants of European ancestry	UK Biobank (ukbiobank.ac.uk)
LVESV, ml	58.9 (16.6)
LVEF, %	60.2 (5.1)
LVM, g	85.7 (22.1)
LVMVR, g/ml	0.58 (0.09)
LVEDV: LV end-diastolic volume, LVESV: LV end-systolic volume, LVEF: LV ejection fraction, LVM: LV mass, LVMVR: LV mass to end-diastolic volume ratio
*Circulating VEGFA concentration is measured in normalized protein expression (NPX), which approximates to log2 fold-change in protein concentration (https://www.olink.com/question/what-is-npx/)
†Mean (SD) for circulating VEGFA circulation is estimated from 3453 participants of the IMPROVE study (PMID: 23152477), one of the contributing cohort in the GWAS meta-analysis
